# Lysosomal RNA profiling reveals targeting of specific types of RNAs for degradation

**DOI:** 10.1101/2025.09.09.674968

**Authors:** G. Jordan Ray, Eleonora Nardini, Heather R. Keys, Daniel H. Lin, David M. Sabatini, David P. Bartel

## Abstract

Autophagy targets a wide variety of substrates for degradation within lysosomes^1^. While lysosomes are known to possess RNase activity^2^, the role of lysosomal RNA degradation in post-transcriptional gene regulation is not well understood. Here, we define RNASET2, PLD3, and both endogenous and exogenous RNase A family members as lysosomal RNases. Cells lacking these RNases accumulated large amounts of lysosomal RNA. Although all types of RNA can be found within lysosomes, SRP RNAs, Y RNAs, 5′ TOP mRNAs, long-lived mRNAs, and mRNAs encoding membrane and secreted proteins were specifically enriched. All types of RNA depend on autophagy for lysosomal targeting, but the lysosomally-enriched RNAs are more sensitive to loss of autophagy, implying that selective mechanisms mediate their lysosomal entry. RNA stability measurements revealed that lysosomally-degraded transcripts also had autophagy-dependent changes in stability. In exploring how specific RNAs are targeted for lysosomal degradation, we found that the Alu domain of SRP RNAs is sufficient for targeting these RNAs to lysosomes in fashion that depends on its interactions with the SRP9 and SRP14 proteins. For mRNAs, 5′ TOP motifs are sufficient to increase their targeting to lysosomes for degradation in a LARP1-dependent manner. Altogether, our results establish lysosomes as selective modulators of cellular RNA content.
