## Supplementary Table 2 for "Lysosomal RNA profiling reveals targeting of specific types of RNAs for degradation"

### Sheet: combined_protein
Protein	Protein ID	Entry Name	Gene	Protein Length	Organism	Description	F1_1 MaxLFQ Intensity	F2_1 MaxLFQ Intensity	F3_1 MaxLFQ Intensity	F4_1 MaxLFQ Intensity	F5_1 MaxLFQ Intensity	F6_1 MaxLFQ Intensity	F7_1 MaxLFQ Intensity	F8_1 MaxLFQ Intensity	Input_1 MaxLFQ Intensity	F1 LN	F2 LN	F3 LN	F4 LN	F5 LN	F6 LN	F7 LN	F8 LN	input	sum 1 to 3	Log2 LN+1 F1	Log2 LN+1 F2	Log2 LN+1 F3	Log2 LN+1 F4	Log2 LN+1 F5	Log2 LN+1 F6	Log2 LN+1 F7	Log2 LN+1 F8	Log2 LN+1 input
sp|O62644|LECT2_BOVIN	O62644	LECT2_BOVIN	LECT2	151	Bos taurus OX=9913	Leukocyte cell-derived chemotaxin-2	316118656	10845637600	65754145000	9298418700	0	0	0	0	0	2.0935e+06	7.18254e+07	4.35458e+08	6.15789e+07	0	0	0	0	0	5.09377e+08	20.9975	26.098	28.698	25.8759	0	0	0	0	0
sp|P10152|ANG1_BOVIN	P10152	ANG1_BOVIN	ANG1	148	Bos taurus OX=9913	Angiogenin-1	5618647600	52502254000	11052983300	417014528	0	0	0	0	133380576	3.79638e+07	3.54745e+08	7.46823e+07	2.81767e+06	0	0	0	0	901220	4.67391e+08	25.1781	28.4022	26.1543	21.4261	0	0	0	0	19.7815
sp|P15467|RNAS4_BOVIN	P15467	RNAS4_BOVIN	RNASE4	147	Bos taurus OX=9913	Ribonuclease 4	3906455550	36191572000	5289676800	138778064	0	0	0	0	0	2.65745e+07	2.46201e+08	3.59842e+07	944068	0	0	0	0	0	3.0876e+08	24.6635	27.8753	25.1009	19.8485	0	0	0	0	0
sp|Q2KIS7|TETN_BOVIN	Q2KIS7	TETN_BOVIN	CLEC3B	202	Bos taurus OX=9913	Tetranectin	10363932700	12251324400	1248628350	84076024	0	0	0	0	0	5.13066e+07	6.06501e+07	6.18133e+06	416218	0	0	0	0	0	1.18138e+08	25.6126	25.854	22.5595	18.667	0	0	0	0	0
sp|Q9N2I2|IPSP_BOVIN	Q9N2I2	IPSP_BOVIN	SERPINA5	404	Bos taurus OX=9913	Plasma serine protease inhibitor	16284586000	16809199600	3046003200	842006850	131852664	0	0	0	2272859140	4.03084e+07	4.16069e+07	7.53961e+06	2.08418e+06	326368	0	0	0	5.62589e+06	8.94549e+07	25.2646	25.3103	22.8461	20.991	18.3161	0	0	0	22.4236
sp|P39873|RNBR_BOVIN	P39873	RNBR_BOVIN	BRN	167	Bos taurus OX=9913	Brain ribonuclease	942441020	3391015680	213060480	0	0	0	0	0	0	5.64336e+06	2.03055e+07	1.27581e+06	0	0	0	0	0	0	2.72247e+07	22.4281	24.2754	20.283	0	0	0	0	0	0
sp|P24627|TRFL_BOVIN	P24627	TRFL_BOVIN	LTF	708	Bos taurus OX=9913	Lactotransferrin	61067772	1343620480	15734956000	16894551000	9502331900	328980928	26545868	0	30783246300	86253.9	1.89777e+06	2.22245e+07	2.38624e+07	1.34214e+07	464662	37494.2	0	4.34792e+07	2.42085e+07	16.3963	20.8559	24.4056	24.5082	23.678	18.8258	15.1944	0	25.3738
sp|P01045|KNG2_BOVIN	P01045	KNG2_BOVIN	KNG2	619	Bos taurus OX=9913	Kininogen-2	2787611900	8447652900	3232635140	409433024	0	0	0	0	26435387400	4.50341e+06	1.36473e+07	5.22235e+06	661443	0	0	0	0	4.27066e+07	2.3373e+07	22.1026	23.7021	22.3163	19.3353	0	0	0	0	25.348
sp|P01030|CO4_BOVIN	P01030	CO4_BOVIN	C4	920	Bos taurus OX=9913	Complement C4 (Fragment)	2875027710	10944612400	5625585200	2597927680	0	0	0	0	35626213000	3.12503e+06	1.18963e+07	6.11477e+06	2.82383e+06	0	0	0	0	3.87241e+07	2.11361e+07	21.5754	23.504	22.5439	21.4292	0	0	0	0	25.2067
sp|P12763|FETUA_BOVIN	P12763	FETUA_BOVIN	AHSG	359	Bos taurus OX=9913	Alpha-2-HS-glycoprotein	2098433540	2800732160	1339395330	533634816	0	0	0	0	142262485000	5.84522e+06	7.80148e+06	3.73091e+06	1.48645e+06	0	0	0	0	3.96274e+08	1.73776e+07	22.4788	22.8953	21.8311	20.5034	0	0	0	0	28.5619
sp|P79105|S10AC_BOVIN	P79105	S10AC_BOVIN	S100A12	92	Bos taurus OX=9913	Protein S100-A12	781846140	374375232	76340616	25352978	0	0	0	0	0	8.49833e+06	4069296	829789	275576	0	0	0	0	0	1.33974e+07	23.0187	21.9563	19.6624	18.0721	0	0	0	0	0
sp|G3N131|H11_BOVIN	G3N131	H11_BOVIN	H1-1	218	Bos taurus OX=9913	Histone H1.1	15077217	457282624	2359689470	191190560	0	0	0	0	0	69161.5	2.09763e+06	1.08243e+07	877021	0	0	0	0	0	1.29911e+07	16.0777	21.0003	23.3678	19.7423	0	0	0	0	0
sp|Q05717|IBP5_BOVIN	Q05717	IBP5_BOVIN	IGFBP5	271	Bos taurus OX=9913	Insulin-like growth factor-binding protein 5	470044384	2249778430	341391712	18406526	0	0	0	0	0	1.73448e+06	8.30177e+06	1.25975e+06	67920.8	0	0	0	0	0	1.1296e+07	20.7261	22.985	20.2647	16.0516	0	0	0	0	0
sp|Q2KIQ8|CXL10_BOVIN	Q2KIQ8	CXL10_BOVIN	CXCL10	102	Bos taurus OX=9913	C-X-C motif chemokine 10	24259542	433100896	644341950	22810526	0	0	0	0	0	237839	4.24609e+06	6.31708e+06	223633	0	0	0	0	0	1.0801e+07	17.8596	22.0177	22.5908	17.7708	0	0	0	0	0
sp|Q27996|LYSCT_BOVIN	Q27996	LYSCT_BOVIN	LYSCT	147	Bos taurus OX=9913	Lysozyme C, tracheal isozyme	50210040	573609600	846808130	120396984	0	0	0	0	0	341565	3.90211e+06	5.7606e+06	819027	0	0	0	0	0	1.00043e+07	18.3818	21.8958	22.4578	19.6436	0	0	0	0	0
sp|P82943|REG1_BOVIN	P82943	REG1_BOVIN	REG1	92	Bos taurus OX=9913	Regakine-1	63321052	606068030	172947760	5.10527e+06	0	0	0	0	0	688272	6.5877e+06	1.87987e+06	55492	0	0	0	0	0	9.15584e+06	19.3926	22.6513	20.8422	15.76	0	0	0	0	0
sp|P02081|HBBF_BOVIN	P02081	HBBF_BOVIN	HBBF	145	Bos taurus OX=9913	Hemoglobin fetal subunit beta	384083456	552842620	312968608	130111728	15442364	0	0	0	26850775000	2.64885e+06	3.81271e+06	2.1584e+06	897322	106499	0	0	0	1.85178e+08	8.61996e+06	21.3369	21.8624	21.0415	19.7753	16.7005	0	0	0	27.4643
sp|Q29RS5|RARR2_BOVIN	Q29RS5	RARR2_BOVIN	RARRES2	162	Bos taurus OX=9913	Retinoic acid receptor responder protein 2	104889616	896880320	116725120	2.32609e+06	0	0	0	0	0	647467	5.5363e+06	720525	14358.6	0	0	0	0	0	6.90429e+06	19.3044	22.4005	19.4587	13.8097	0	0	0	0	0
sp|P02769|ALBU_BOVIN	P02769	ALBU_BOVIN	ALB	607	Bos taurus OX=9913	Albumin	1137242620	1788244100	897864130	560778620	341451872	76494800	53156688	49193812	266829545000	1.87355e+06	2.94604e+06	1.47918e+06	923853	562524	126021	87572.8	81044.2	4.39587e+08	6.29877e+06	20.8373	21.4903	20.4964	19.8173	19.1016	16.9433	16.4182	16.3064	28.7116
sp|P15497|APOA1_BOVIN	P15497	APOA1_BOVIN	APOA1	265	Bos taurus OX=9913	Apolipoprotein A-I	575036350	753085760	331659776	243294816	94065728	21526496	3.5234e+06	0	42616263000	2.16995e+06	2.84183e+06	1.25155e+06	918094	354965	81232.1	13295.8	0	1.60816e+08	6.26333e+06	21.0492	21.4384	20.2553	19.8083	18.4373	16.3098	13.6988	0	27.2608
sp|Q28107|FA5_BOVIN	Q28107	FA5_BOVIN	F5	2211	Bos taurus OX=9913	Coagulation factor V	5433937900	6053888000	1763527550	226238064	0	0	0	0	14378856400	2.45768e+06	2.73808e+06	797615	102324	0	0	0	0	6.50333e+06	5.99338e+06	21.2289	21.3847	19.6053	16.6428	0	0	0	0	22.6327
sp|P81644|APOA2_BOVIN	P81644	APOA2_BOVIN	APOA2	100	Bos taurus OX=9913	Apolipoprotein A-II	246703664	237270496	113367360	51849824	0	0	0	0	10155829200	2.46704e+06	2.3727e+06	1.13367e+06	518498	0	0	0	0	101558292	5.97342e+06	21.2343	21.1781	20.1126	18.984	0	0	0	0	26.5977
sp|P01966|HBA_BOVIN	P01966	HBA_BOVIN	HBA	142	Bos taurus OX=9913	Hemoglobin subunit alpha	171100864	496182272	151785792	76736256	0	0	0	0	180043661000	1.20494e+06	3.49424e+06	1.06891e+06	540396	0	0	0	0	1.26791e+09	5.76809e+06	20.2005	21.7365	20.0277	19.0437	0	0	0	0	30.2398
sp|P34955|A1AT_BOVIN	P34955	A1AT_BOVIN	SERPINA1	416	Bos taurus OX=9913	Alpha-1-antiproteinase	650768900	916715520	454259072	368008192	73005616	21580132	0	0	206415954000	1.56435e+06	2.20364e+06	1.09197e+06	884635	175494	51875.3	0	0	4.96192e+08	4.85996e+06	20.5771	21.0715	20.0585	19.7547	17.4211	15.6628	0	0	28.8863
sp|Q27972|CHAD_BOVIN	Q27972	CHAD_BOVIN	CHAD	361	Bos taurus OX=9913	Chondroadherin	632862140	839514940	277130336	30926394	0	0	0	0	0	1.75308e+06	2.32553e+06	767674	85668.7	0	0	0	0	0	4.84628e+06	20.7415	21.1491	19.5501	16.3865	0	0	0	0	0
sp|P30922|CH3L1_BOVIN	P30922	CH3L1_BOVIN	CHI3L1	383	Bos taurus OX=9913	Chitinase-3-like protein 1	188587440	939135620	606872830	129693440	0	0	0	0	0	492395	2.45205e+06	1.58452e+06	338625	0	0	0	0	0	4.52897e+06	18.9095	21.2256	20.5956	18.3693	0	0	0	0	0
sp|Q862I1|RL24_BOVIN	Q862I1	RL24_BOVIN	RPL24	157	Bos taurus OX=9913	60S ribosomal protein L24	10446210	107222664	456476736	64533096	0	0	0	0	0	66536.4	682947	2.9075e+06	411039	0	0	0	0	0	3.65698e+06	16.0219	19.3814	21.4713	18.6489	0	0	0	0	0
sp|Q3Y5Z3|ADIPO_BOVIN	Q3Y5Z3	ADIPO_BOVIN	ADIPOQ	240	Bos taurus OX=9913	Adiponectin	306716416	222031008	279226624	233088528	0	98230168	0	0	3792508160	1.27799e+06	925129	1.16344e+06	971202	0	409292	0	0	1.58021e+07	3.36656e+06	20.2854	19.8193	20.15	19.8894	0	18.6428	0	0	23.9136
sp|P80929|ANG2_BOVIN	P80929	ANG2_BOVIN	ANG2	123	Bos taurus OX=9913	Angiogenin-2	80920824	189858608	97561256	4062915	0	0	0	0	0	657893	1.54357e+06	793181	33031.8	0	0	0	0	0	2.99464e+06	19.3275	20.5578	19.5973	15.0116	0	0	0	0	0
sp|Q2YDK4|HMGN4_BOVIN	Q2YDK4	HMGN4_BOVIN	HMGN4	90	Bos taurus OX=9913	High mobility group nucleosome-binding domain-containing protein 4	0	143618832	115411808	0	0	0	0	0	0	0	1.59576e+06	1.28235e+06	0	0	0	0	0	0	2.87812e+06	0	20.6058	20.2904	0	0	0	0	0	0
sp|P02316|HMGN1_BOVIN	P02316	HMGN1_BOVIN	HMGN1	101	Bos taurus OX=9913	Non-histone chromosomal protein HMG-14	46550460	119884272	119709584	29429058	0	0	0	0	0	460896	1.18697e+06	1.18524e+06	291377	0	0	0	0	0	2.83311e+06	18.8141	20.1789	20.1768	18.1525	0	0	0	0	0
sp|Q7SIH1|A2MG_BOVIN	Q7SIH1	A2MG_BOVIN	A2M	1510	Bos taurus OX=9913	Alpha-2-macroglobulin	1039065600	1822396670	1296099840	923665860	228032496	73173688	11393806	0	18699053100	688123	1.20689e+06	858344	611699	151015	48459.4	7545.57	0	1.23835e+07	2.75335e+06	19.3923	20.2029	19.7112	19.2225	17.2043	15.5645	12.8816	0	23.5619
sp|O18739|CCN2_BOVIN	O18739	CCN2_BOVIN	CCN2	349	Bos taurus OX=9913	CCN family member 2	36897792	377347552	439650496	87978408	0	0	0	0	0	105724	1.08123e+06	1.25974e+06	252087	0	0	0	0	0	2.44669e+06	16.69	20.0442	20.2647	17.9436	0	0	0	0	0
sp|P20959|IBP3_BOVIN	P20959	IBP3_BOVIN	IGFBP3	291	Bos taurus OX=9913	Insulin-like growth factor-binding protein 3	107945744	459915968	80781824	0	0	0	0	0	0	370948	1.58047e+06	277601	0	0	0	0	0	0	2.22902e+06	18.5009	20.5919	18.0827	0	0	0	0	0	0
sp|Q6R8F2|CADH1_BOVIN	Q6R8F2	CADH1_BOVIN	CDH1	882	Bos taurus OX=9913	Cadherin-1	559948220	938364610	403354080	38109596	0	0	0	0	0	634862	1.06391e+06	457318	43208.2	0	0	0	0	0	2.15608e+06	19.2761	20.0209	18.8028	15.399	0	0	0	0	0
sp|Q95117|SFRP3_BOVIN	Q95117	SFRP3_BOVIN	FRZB	325	Bos taurus OX=9913	Secreted frizzled-related protein 3	4496168	128896984	504810752	167460352	0	0	0	0	0	13834.4	396606	1.55326e+06	515263	0	0	0	0	0	1.9637e+06	13.7561	18.5974	20.5669	18.975	0	0	0	0	0
sp|P54228|CTHL6_BOVIN	P54228	CTHL6_BOVIN	CATHL6	158	Bos taurus OX=9913	Cathelicidin-6	19457248	201449136	71351704	0	0	0	0	0	0	123147	1.27499e+06	451593	0	0	0	0	0	0	1.84973e+06	16.91	20.2821	18.7847	0	0	0	0	0	0
sp|Q8SPP7|PGRP1_BOVIN	Q8SPP7	PGRP1_BOVIN	PGLYRP1	190	Bos taurus OX=9913	Peptidoglycan recognition protein 1	124491088	164913200	58655864	43596784	0	0	0	0	452315520	655216	867964	308715	229457	0	0	0	0	2380608	1.8319e+06	19.3216	19.7273	18.2359	17.8079	0	0	0	0	21.1829
sp|Q3T0V7|EDF1_BOVIN	Q3T0V7	EDF1_BOVIN	EDF1	148	Bos taurus OX=9913	Endothelial differentiation-related factor 1	36058248	170590352	52349260	0	0	0	0	0	0	243637	1.15264e+06	353711	0	0	0	0	0	0	1.74999e+06	17.8944	20.1365	18.4322	0	0	0	0	0	0
sp|P02662|CASA1_BOVIN	P02662	CASA1_BOVIN	CSN1S1	214	Bos taurus OX=9913	Alpha-S1-casein	21251264	142738272	143523952	369839232	168772816	194788288	239333248	0	0	99305	667001	670673	1.72822e+06	788658	910226	1.11838e+06	0	0	1.43698e+06	16.5996	19.3473	19.3553	20.7209	19.589	19.7959	20.093	0	0
sp|P00978|AMBP_BOVIN	P00978	AMBP_BOVIN	AMBP	352	Bos taurus OX=9913	Protein AMBP	105976368	278993088	97314480	17741986	0	0	0	0	644261250	301069	792594	276462	50403.4	0	0	0	0	1.83029e+06	1.37012e+06	18.1997	19.5962	18.0767	15.6213	0	0	0	0	20.8036
sp|P01017|ANGT_BOVIN	P01017	ANGT_BOVIN	AGT	476	Bos taurus OX=9913	Angiotensinogen	163005264	291555168	92120688	40294480	0	0	0	0	2704451330	342448	612511	193531	84652.3	0	0	0	0	5.68162e+06	1.14849e+06	18.3855	19.2244	17.5622	16.3693	0	0	0	0	22.4379
sp|P10103|HMGB1_BOVIN	P10103	HMGB1_BOVIN	HMGB1	215	Bos taurus OX=9913	High mobility group protein B1	36049940	129829608	66158872	5728101	0	0	0	0	0	167674	603859	307716	26642.3	0	0	0	0	0	1.07925e+06	17.3553	19.2039	18.2312	14.7015	0	0	0	0	0
sp|Q58D62|FETUB_BOVIN	Q58D62	FETUB_BOVIN	FETUB	387	Bos taurus OX=9913	Fetuin-B	109371160	175928864	97790976	41342712	4237721	0	0	0	10294352900	282613	454597	252690	106829	10950.2	0	0	0	2.66004e+07	989899	18.1085	18.7942	17.947	16.705	13.4188	0	0	0	24.6649
sp|Q3ZBN5|ASPN_BOVIN	Q3ZBN5	ASPN_BOVIN	ASPN	370	Bos taurus OX=9913	Asporin	44136064	195275072	66654120	4.13943e+06	0	0	0	0	0	119287	527770	180146	11187.6	0	0	0	0	0	827203	16.8641	19.0096	17.4588	13.4497	0	0	0	0	0
sp|Q32LP2|RADI_BOVIN	Q32LP2	RADI_BOVIN	RDX	583	Bos taurus OX=9913	Radixin	193029184	233653008	45583612	8482329	0	0	0	0	0	331096	400777	78188	14549.4	0	0	0	0	0	810061	18.3369	18.6124	16.2547	13.8288	0	0	0	0	0
sp|P79121|TIMP3_BOVIN	P79121	TIMP3_BOVIN	TIMP3	211	Bos taurus OX=9913	Metalloproteinase inhibitor 3	3451224	81921192	82688664	2.02515e+06	0	0	0	0	0	16356.5	388252	391889	9597.88	0	0	0	0	0	796498	13.9977	18.5666	18.5801	13.2286	0	0	0	0	0
sp|P02754|LACB_BOVIN	P02754	LACB_BOVIN	LGB	178	Bos taurus OX=9913	Beta-lactoglobulin	9822300	58571716	70789384	38091776	75901424	41867844	0	0	0	55181.5	329055	397693	213999	426412	235213	0	0	0	781929	15.7519	18.328	18.6013	17.7072	18.7019	17.8436	0	0	0
sp|P06868|PLMN_BOVIN	P06868	PLMN_BOVIN	PLG	812	Bos taurus OX=9913	Plasminogen	113181712	278802848	148174304	53629432	0	0	0	0	7759081000	139386	343353	182481	66046.1	0	0	0	0	9.55552e+06	665220	17.0887	18.3893	17.4774	16.0112	0	0	0	0	23.1879
sp|Q3SZR3|A1AG_BOVIN	Q3SZR3	A1AG_BOVIN	ORM1	202	Bos taurus OX=9913	Alpha-1-acid glycoprotein	48714152	54205832	29791368	26329114	32833920	9573951	5810584	0	233011610000	241159	268346	147482	130342	162544	47395.8	28765.3	0	1.15352e+09	656987	17.8796	18.0337	17.1702	16.992	17.3105	15.5325	14.8121	0	30.1034
sp|P00711|LALBA_BOVIN	P00711	LALBA_BOVIN	LALBA	142	Bos taurus OX=9913	Alpha-lactalbumin	6.60105e+06	38973560	42930332	29237818	0	0	24878468	0	0	46486.3	274462	302326	205900	0	0	175200	0	0	623274	15.5045	18.0663	18.2058	17.6516	0	0	17.4187	0	0
sp|P40673|HMGB2_BOVIN	P40673	HMGB2_BOVIN	HMGB2	209	Bos taurus OX=9913	High mobility group protein B2	37410584	58274972	34257784	2.96248e+06	0	0	0	0	0	178998	278828	163913	14174.5	0	0	0	0	0	621738	17.4496	18.089	17.3226	13.7911	0	0	0	0	0
sp|Q2TBQ5|RL7A_BOVIN	Q2TBQ5	RL7A_BOVIN	RPL7A	266	Bos taurus OX=9913	60S ribosomal protein L7a	4964261	18992462	132529248	94600232	0	0	0	0	0	18662.6	71400.2	498230	355640	0	0	0	0	0	588293	14.1879	16.1237	18.9265	18.4401	0	0	0	0	0
sp|Q9GLX9|SPON1_BOVIN	Q9GLX9	SPON1_BOVIN	SPON1	807	Bos taurus OX=9913	Spondin-1	88715136	289112352	93091520	9904550	0	0	0	0	0	109932	358256	115355	12273.3	0	0	0	0	0	583543	16.7463	18.4506	16.8157	13.5834	0	0	0	0	0
sp|Q5E9Z2|HABP2_BOVIN	Q5E9Z2	HABP2_BOVIN	HABP2	558	Bos taurus OX=9913	Hyaluronan-binding protein 2	91657424	202698640	20139538	3468510	0	0	0	0	816724480	164261	363259	36092.4	6215.97	0	0	0	0	1.46366e+06	563612	17.3256	18.4706	15.1394	12.602	0	0	0	0	20.4812
sp|P02663|CASA2_BOVIN	P02663	CASA2_BOVIN	CSN1S2	222	Bos taurus OX=9913	Alpha-S2-casein	10203526	50770056	63747816	55187232	20361466	0	51624708	0	0	45961.8	228694	287152	248591	91718.3	0	232544	0	0	561808	15.4882	17.8031	18.1315	17.9234	16.4849	0	17.8271	0	0
sp|Q3SZ57|FETA_BOVIN	Q3SZ57	FETA_BOVIN	AFP	610	Bos taurus OX=9913	Alpha-fetoprotein	114555560	146311840	76885704	39490308	0	5130890	0	0	13351970800	187796	239855	126042	64738.2	0	8411.3	0	0	2.18885e+07	553694	17.5188	17.8718	16.9436	15.9824	0	13.0383	0	0	24.3837
sp|P17690|APOH_BOVIN	P17690	APOH_BOVIN	APOH	345	Bos taurus OX=9913	Beta-2-glycoprotein 1	59531588	81734528	49549720	19363048	0	0	0	0	6425012200	172555	236912	143622	56124.8	0	0	0	0	1.86232e+07	553089	17.3967	17.854	17.1319	15.7764	0	0	0	0	24.1506
sp|P00735|THRB_BOVIN	P00735	THRB_BOVIN	F2	625	Bos taurus OX=9913	Prothrombin	96274608	199011120	44430100	16462130	0	0	0	0	9282858000	154039	318418	71088.2	26339.4	0	0	0	0	1.48526e+07	543545	17.2329	18.2806	16.1173	14.685	0	0	0	0	23.8242
sp|Q2KJ63|KLKB1_BOVIN	Q2KJ63	KLKB1_BOVIN	KLKB1	636	Bos taurus OX=9913	Plasma kallikrein	145544528	156546688	40449592	10942644	0	0	0	0	815304000	228844	246143	63600	17205.4	0	0	0	0	1.28192e+06	538586	17.804	17.9091	15.9568	14.0707	0	0	0	0	20.2899
sp|P17697|CLUS_BOVIN	P17697	CLUS_BOVIN	CLU	439	Bos taurus OX=9913	Clusterin	80237120	100817344	36327568	10825280	0	0	0	0	1630448000	182772	229652	82750.7	24659	0	0	0	0	3.714e+06	495175	17.4797	17.8091	16.3365	14.5899	0	0	0	0	21.8245
sp|Q32KY0|APOD_BOVIN	Q32KY0	APOD_BOVIN	APOD	189	Bos taurus OX=9913	Apolipoprotein D	28618762	38840000	22800198	12896661	0	0	0	0	0	151422	205503	120636	68236.3	0	0	0	0	0	477561	17.2082	17.6488	16.8803	16.0583	0	0	0	0	0
sp|A6QPY8|PIN4_BOVIN	A6QPY8	PIN4_BOVIN	PIN4	131	Bos taurus OX=9913	Peptidyl-prolyl cis-trans isomerase NIMA-interacting 4	0	48707808	12157186	0	0	0	0	0	0	0	371815	92802.9	0	0	0	0	0	0	464618	0	18.5042	16.5019	0	0	0	0	0	0
sp|Q3T052|ITIH4_BOVIN	Q3T052	ITIH4_BOVIN	ITIH4	916	Bos taurus OX=9913	Inter-alpha-trypsin inhibitor heavy chain H4	114499608	189756352	97090376	47901716	5.41664e+06	0	0	0	16180438000	125000	207158	105994	52294.4	5913.36	0	0	0	1.76642e+07	438151	16.9316	17.6604	16.6936	15.6744	12.53	0	0	0	24.0743
sp|P02668|CASK_BOVIN	P02668	CASK_BOVIN	CSN3	190	Bos taurus OX=9913	Kappa-casein	3827574	42085032	31621784	37615488	46424768	34918664	0	60348952	0	20145.1	221500	166430	197976	244341	183782	0	317626	0	408076	14.2982	17.757	17.3446	17.595	17.8985	17.4876	0	18.277	0
sp|P13789|TNNT2_BOVIN	P13789	TNNT2_BOVIN	TNNT2	285	Bos taurus OX=9913	Troponin T, cardiac muscle	36121048	72244672	6688656	617177	0	0	0	0	0	126741	253490	23469	2165.53	0	0	0	0	0	403700	16.9515	17.9516	14.5185	11.0812	0	0	0	0	0
sp|Q9XSC9|TCO2_BOVIN	Q9XSC9	TCO2_BOVIN	TCN2	432	Bos taurus OX=9913	Transcobalamin-2	8.25688e+06	127059048	37631420	2.0499e+06	0	0	0	0	0	19113.1	294118	87109.8	4745.15	0	0	0	0	0	400341	14.2224	18.166	16.4106	12.2125	0	0	0	0	0
sp|A2I7N3|SPA37_BOVIN	A2I7N3	SPA37_BOVIN	SERPINA3-7	417	Bos taurus OX=9913	Serpin A3-7	48315144	77236440	29566266	20815428	0	0	0	0	2478381570	115864	185219	70902.3	49917.1	0	0	0	0	5.94336e+06	371985	16.8221	17.4989	16.1136	15.6073	0	0	0	0	22.5028
sp|P28800|A2AP_BOVIN	P28800	A2AP_BOVIN	SERPINF2	492	Bos taurus OX=9913	Alpha-2-antiplasmin	44112288	88978696	48140972	11456076	0	0	0	0	4672693800	89659.1	180851	97847.5	23284.7	0	0	0	0	9.49735e+06	368358	16.4522	17.4645	16.5783	14.5072	0	0	0	0	23.1791
sp|Q2TBV6|CC124_BOVIN	Q2TBV6	CC124_BOVIN	CCDC124	223	Bos taurus OX=9913	Coiled-coil domain-containing protein 124	8509059	55609156	14804797	0	0	0	0	0	0	38157.2	249368	66389.2	0	0	0	0	0	0	353915	15.2197	17.9279	16.0187	0	0	0	0	0	0
sp|P08728|K1C19_BOVIN	P08728	K1C19_BOVIN	KRT19	399	Bos taurus OX=9913	Keratin, type I cytoskeletal 19	3.22455e+06	126923824	11006022	5435136	9107932	0	0	0	0	8081.58	318105	27584	13621.9	22826.9	0	0	0	0	353770	12.9806	18.2791	14.7516	13.7337	14.4785	0	0	0	0
sp|Q9TTE1|SPA31_BOVIN	Q9TTE1	SPA31_BOVIN	SERPINA3-1	411	Bos taurus OX=9913	Serpin A3-1	40018236	57801696	36450632	17174636	0	0	0	0	5299747800	97368	140637	88687.7	41787.4	0	0	0	0	1.28948e+07	326692	16.5712	17.1016	16.4365	15.3508	0	0	0	0	23.6203
sp|Q28055|ARP19_BOVIN	Q28055	ARP19_BOVIN	ARPP19	112	Bos taurus OX=9913	cAMP-regulated phosphoprotein 19	2.88289e+06	25245958	8337336	0	0	0	0	0	0	25740.1	225410	74440.5	0	0	0	0	0	0	325591	14.6518	17.7822	16.1838	0	0	0	0	0	0
sp|O46375|TTHY_BOVIN	O46375	TTHY_BOVIN	TTR	147	Bos taurus OX=9913	Transthyretin	12545197	20813884	12827461	8.35751e+06	0	0	0	0	3233802240	85341.5	141591	87261.6	56853.8	0	0	0	0	2.19987e+07	314194	16.381	17.1114	16.4131	15.795	0	0	0	0	24.3909
sp|Q2KIR1|SNRPA_BOVIN	Q2KIR1	SNRPA_BOVIN	SNRPA	282	Bos taurus OX=9913	U1 small nuclear ribonucleoprotein A	3.64215e+06	60327348	22134342	0	0	0	0	0	0	12915.4	213927	78490.6	0	0	0	0	0	0	305333	13.6569	17.7068	16.2603	0	0	0	0	0	0
sp|P28783|S10A9_BOVIN	P28783	S10A9_BOVIN	S100A9	156	Bos taurus OX=9913	Protein S100-A9	30558928	12034341	4446892	0	0	0	0	0	0	195891	77143.2	28505.7	0	0	0	0	0	0	301539	17.5797	16.2353	14.799	0	0	0	0	0	0
sp|P33433|HRG_BOVIN	P33433	HRG_BOVIN	HRG	396	Bos taurus OX=9913	Histidine-rich glycoprotein (Fragment)	46238936	71126080	0	14094175	0	0	0	0	0	116765	179611	0	35591.4	0	0	0	0	0	296376	16.8333	17.4545	0	15.1193	0	0	0	0	0
sp|P50448|F12AI_BOVIN	P50448	F12AI_BOVIN		468	Bos taurus OX=9913	Factor XIIa inhibitor	60391624	54469820	22955532	17536080	0	0	0	0	1782584700	129042	116389	49050.3	37470.3	0	0	0	0	3.80894e+06	294481	16.9775	16.8286	15.582	15.1935	0	0	0	0	21.861
sp|Q9XSK7|HDGF_BOVIN	Q9XSK7	HDGF_BOVIN	HDGF	239	Bos taurus OX=9913	Hepatoma-derived growth factor	10454309	40298260	19363102	1.91619e+06	0	0	0	0	0	43741.9	168612	81017.2	8017.54	0	0	0	0	0	293371	15.4168	17.3634	16.306	12.9691	0	0	0	0	0
sp|P01044|KNG1_BOVIN	P01044	KNG1_BOVIN	KNG1	621	Bos taurus OX=9913	Kininogen-1	46840276	103984424	30811706	11782948	0	0	0	0	2223778300	75427.2	167447	49616.3	18974.2	0	0	0	0	3.58096e+06	292490	16.2028	17.3534	15.5986	14.2118	0	0	0	0	21.7719
sp|Q95121|PEDF_BOVIN	Q95121	PEDF_BOVIN	SERPINF1	416	Bos taurus OX=9913	Pigment epithelium-derived factor	26857282	57496200	29777422	10498478	0	0	0	0	1929721730	64560.8	138212	71580.3	25236.7	0	0	0	0	4.63875e+06	274353	15.9784	17.0765	16.1273	14.6233	0	0	0	0	22.1453
sp|Q56JX5|RS25_BOVIN	Q56JX5	RS25_BOVIN	RPS25	125	Bos taurus OX=9913	40S ribosomal protein S25	6171803	22926304	4783279	1.42942e+06	0	0	0	0	0	49374.4	183410	38266.2	11435.3	0	0	0	0	0	271051	15.5915	17.4847	15.2238	13.4813	0	0	0	0	0
sp|P07589|FINC_BOVIN	P07589	FINC_BOVIN	FN1	2478	Bos taurus OX=9913	Fibronectin	176221952	314641568	175788832	100626040	17796276	0	0	0	708372990	71114.6	126974	70939.8	40607.8	7181.71	0	0	0	285865	269028	16.1179	16.9542	16.1143	15.3095	12.8103	0	0	0	18.125
sp|P81187|CFAB_BOVIN	P81187	CFAB_BOVIN	CFB	761	Bos taurus OX=9913	Complement factor B	53275748	93146552	56486228	30522020	0	0	0	0	3601206020	70007.6	122400	74226.3	40107.8	0	0	0	0	4.7322e+06	266634	16.0952	16.9013	16.1797	15.2916	0	0	0	0	22.1741
sp|Q3SZV7|HEMO_BOVIN	Q3SZV7	HEMO_BOVIN	HPX	459	Bos taurus OX=9913	Hemopexin	43297692	51438640	23955604	21081516	0	0	0	0	3616753150	94330.5	112067	52190.9	45929.2	0	0	0	0	7.87964e+06	258588	16.5255	16.774	15.6715	15.4872	0	0	0	0	22.9097
sp|Q3SX14|GELS_BOVIN	Q3SX14	GELS_BOVIN	GSN	731	Bos taurus OX=9913	Gelsolin	55011344	88469896	37398960	15509237	0	0	0	0	2891904770	75254.9	121026	51161.4	21216.5	0	0	0	0	3.95609e+06	247442	16.1995	16.885	15.6428	14.373	0	0	0	0	21.9156
sp|Q2KJF1|A1BG_BOVIN	Q2KJF1	A1BG_BOVIN	A1BG	503	Bos taurus OX=9913	Alpha-1B-glycoprotein	35280448	60440680	27168678	15203766	1.44859e+06	0	0	0	16719584300	70140.1	120160	54013.3	30226.2	2879.9	0	0	0	3.32397e+07	244314	16.098	16.8746	15.7211	14.8836	11.4923	0	0	0	24.9864
sp|A6QR31|FA32A_BOVIN	A6QR31	FA32A_BOVIN	FAM32A	112	Bos taurus OX=9913	Protein FAM32A	0	12838951	13831826	0	0	0	0	0	0	0	114633	123498	0	0	0	0	0	0	238132	0	16.8067	16.9141	0	0	0	0	0	0
sp|Q2UVX4|CO3_BOVIN	Q2UVX4	CO3_BOVIN	C3	1661	Bos taurus OX=9913	Complement C3	126365672	138787216	85765912	45587852	7.2271e+06	2.6678e+06	0	0	6086169100	76078.1	83556.4	51635.1	27446	4351.05	1606.14	0	0	3.66416e+06	211270	16.2152	16.3505	15.6561	14.7444	12.0875	10.6503	0	0	21.8051
sp|P56652|ITIH3_BOVIN	P56652	ITIH3_BOVIN	ITIH3	891	Bos taurus OX=9913	Inter-alpha-trypsin inhibitor heavy chain H3	56390360	79434904	42324352	25685468	0	0	0	0	5627449900	63288.8	89152.5	47502.1	28827.7	0	0	0	0	6.31588e+06	199943	15.9497	16.444	15.5357	14.8152	0	0	0	0	22.5906
sp|Q2KIY7|BT3L4_BOVIN	Q2KIY7	BT3L4_BOVIN	BTF3L4	158	Bos taurus OX=9913	Transcription factor BTF3 homolog 4	7.3988e+06	16949574	6401125	0	0	0	0	0	0	46827.9	107276	40513.4	0	0	0	0	0	0	194617	15.5151	16.711	15.3061	0	0	0	0	0	0
sp|Q32S24|COBA2_BOVIN	Q32S24	COBA2_BOVIN	COL11A2	1736	Bos taurus OX=9913	Collagen alpha-2(XI) chain	20352108	230612256	77717528	4485459	0	0	0	0	0	11723.6	132841	44768.2	2583.79	0	0	0	0	0	189333	13.5172	17.0194	15.4502	11.3358	0	0	0	0	0
sp|Q03247|APOE_BOVIN	Q03247	APOE_BOVIN	APOE	316	Bos taurus OX=9913	Apolipoprotein E	19804226	24145752	15042554	6.16137e+06	0	0	0	0	1035416190	62671.6	76410.6	47603	19498	0	0	0	0	3.27663e+06	186685	15.9355	16.2215	15.5388	14.2511	0	0	0	0	21.6438
sp|Q29443|TRFE_BOVIN	Q29443	TRFE_BOVIN	TF	704	Bos taurus OX=9913	Serotransferrin	27831276	58540940	43010432	25649352	26267702	13303709	0	0	51634721000	39533.1	83154.7	61094.4	36433.7	37312.1	18897.3	0	0	7.33448e+07	183782	15.2708	16.3435	15.8988	15.153	15.1874	14.206	0	0	26.1282
sp|Q3MHN5|VTDB_BOVIN	Q3MHN5	VTDB_BOVIN	GC	474	Bos taurus OX=9913	Vitamin D-binding protein	31271398	34018388	17411652	10998293	0	0	0	0	4272190460	65973.4	71768.8	36733.4	23203.1	0	0	0	0	9.01306e+06	174476	16.0096	16.1311	15.1648	14.5021	0	0	0	0	23.1036
sp|E1BF81|CBG_BOVIN	E1BF81	CBG_BOVIN	SERPINA6	404	Bos taurus OX=9913	Corticosteroid-binding globulin	22935874	29811832	16909570	7394365	0	0	0	0	343880000	56772	73791.7	41855.4	18302.9	0	0	0	0	851188	172419	15.7929	16.1712	15.3532	14.1599	0	0	0	0	19.6991
sp|Q05718|IBP6_BOVIN	Q05718	IBP6_BOVIN	IGFBP6	237	Bos taurus OX=9913	Insulin-like growth factor-binding protein 6	8002971	28154436	3201807	0	0	0	0	0	0	33767.8	118795	13509.7	0	0	0	0	0	0	166073	15.0434	16.8581	13.7218	0	0	0	0	0	0
sp|Q0VCM5|ITIH1_BOVIN	Q0VCM5	ITIH1_BOVIN	ITIH1	906	Bos taurus OX=9913	Inter-alpha-trypsin inhibitor heavy chain H1	54646336	58154748	35746412	15010170	0	0	0	0	1148004990	60316	64188.5	39455.2	16567.5	0	0	0	0	1.26711e+06	163960	15.8803	15.97	15.268	14.0162	0	0	0	0	20.2731
sp|Q29S11|NUCKS_BOVIN	Q29S11	NUCKS_BOVIN	NUCKS1	243	Bos taurus OX=9913	Nuclear ubiquitous casein and cyclin-dependent kinase substrate 1	4692191	21807228	12256077	2897431	0	0	0	0	0	19309.4	89741.7	50436.5	11923.6	0	0	0	0	0	159488	14.2371	16.4535	15.6222	13.5417	0	0	0	0	0
sp|Q0IIJ2|H10_BOVIN	Q0IIJ2	H10_BOVIN	H1-0	194	Bos taurus OX=9913	Histone H1.0	0	13092943	17409624	0	0	0	0	0	0	0	67489.4	89740.3	0	0	0	0	0	0	157230	0	16.0424	16.4535	0	0	0	0	0	0
sp|Q3T171|RL36_BOVIN	Q3T171	RL36_BOVIN	RPL36	105	Bos taurus OX=9913	60S ribosomal protein L36	0	10100689	5.99937e+06	0	0	0	0	0	0	0	96197	57136.9	0	0	0	0	0	0	153334	0	16.5537	15.8022	0	0	0	0	0	0
sp|Q3T160|NPM_BOVIN	Q3T160	NPM_BOVIN	NPM1	294	Bos taurus OX=9913	Nucleophosmin	21597868	22081294	0	0	0	0	0	0	0	73462.1	75106.4	0	0	0	0	0	0	0	148569	16.1647	16.1967	0	0	0	0	0	0	0
sp|Q28008|CLC3A_BOVIN	Q28008	CLC3A_BOVIN	CLEC3A	197	Bos taurus OX=9913	C-type lectin domain family 3 member A	16511481	11292481	1344928	0	0	0	0	0	0	83814.6	57322.2	6827.05	0	0	0	0	0	0	147964	16.3549	15.8068	12.7373	0	0	0	0	0	0
sp|P41361|ANT3_BOVIN	P41361	ANT3_BOVIN	SERPINC1	465	Bos taurus OX=9913	Antithrombin-III	24140722	29777034	14087455	8288190	0	0	0	0	2328011520	51915.5	64036.6	30295.6	17824.1	0	0	0	0	5.00648e+06	146248	15.6639	15.9666	14.8869	14.1216	0	0	0	0	22.2554
sp|A4FV97|RL1D1_BOVIN	A4FV97	RL1D1_BOVIN	RSL1D1	482	Bos taurus OX=9913	Ribosomal L1 domain-containing protein 1	0	25299462	42541112	0	0	0	0	0	0	0	52488.5	88259.6	0	0	0	0	0	0	140748	0	15.6797	16.4295	0	0	0	0	0	0
sp|P36225|MAP4_BOVIN	P36225	MAP4_BOVIN	MAP4	1072	Bos taurus OX=9913	Microtubule-associated protein 4	88662456	53444312	5.36441e+06	0	0	0	0	0	0	82707.5	49854.8	5004.12	0	0	0	0	0	0	137566	16.3357	15.6055	12.2892	0	0	0	0	0	0
sp|P02070|HBB_BOVIN	P02070	HBB_BOVIN	HBB	145	Bos taurus OX=9913	Hemoglobin subunit beta	5.45859e+06	10155014	4140144	1.58308e+06	0	0	0	0	822877570	37645.4	70034.6	28552.7	10917.8	0	0	0	0	5.67502e+06	136233	15.2002	16.0958	14.8014	13.4145	0	0	0	0	22.4362
sp|Q05443|LUM_BOVIN	Q05443	LUM_BOVIN	LUM	342	Bos taurus OX=9913	Lumican	12537469	19527696	12293112	5.72922e+06	0	0	0	0	346911552	36659.3	57098.5	35944.8	16752.1	0	0	0	0	1.01436e+06	129703	15.1619	15.8012	15.1335	14.0321	0	0	0	0	19.9521
sp|Q9TT36|THBG_BOVIN	Q9TT36	THBG_BOVIN	SERPINA7	411	Bos taurus OX=9913	Thyroxine-binding globulin	19319784	21417082	12017586	5.88542e+06	0	0	0	0	406010592	47006.8	52109.7	29239.9	14319.8	0	0	0	0	987860	128356	15.5206	15.6693	14.8357	13.8058	0	0	0	0	19.9139
sp|Q5E9A1|NACA_BOVIN	Q5E9A1	NACA_BOVIN	NACA	215	Bos taurus OX=9913	Nascent polypeptide-associated complex subunit alpha	5.50545e+06	16309212	5650786	528584	0	0	0	0	0	25606.8	75856.8	26282.7	2458.53	0	0	0	0	0	127746	14.6443	16.211	14.6819	11.2642	0	0	0	0	0
sp|Q28085|CFAH_BOVIN	Q28085	CFAH_BOVIN	CFH	1236	Bos taurus OX=9913	Complement factor H	42607800	76570792	37384204	14254774	0	0	0	0	1597989380	34472.3	61950.5	30246.1	11533	0	0	0	0	1.29287e+06	126669	15.0732	15.9189	14.8845	13.4936	0	0	0	0	20.3021
sp|Q5XQN5|K2C5_BOVIN	Q5XQN5	K2C5_BOVIN	KRT5	601	Bos taurus OX=9913	Keratin, type II cytoskeletal 5	2246613	67952048	5.32829e+06	2.9094e+06	8043238	0	0	8.24139e+06	0	3738.12	113065	8865.7	4840.93	13383.1	0	0	13712.8	0	125669	11.8685	16.7868	13.1142	12.2414	13.7082	0	0	13.7433	0
sp|Q3SWW8|TSP4_BOVIN	Q3SWW8	TSP4_BOVIN	THBS4	961	Bos taurus OX=9913	Thrombospondin-4	51472876	48618216	7690551	2.12436e+06	0	0	0	0	0	53561.8	50591.3	8002.65	2210.58	0	0	0	0	0	112156	15.7089	15.6266	12.9664	11.1109	0	0	0	0	0
sp|P49907|SEPP1_BOVIN	P49907	SEPP1_BOVIN	SELENOP	402	Bos taurus OX=9913	Selenoprotein P	20157708	21809140	3.0385e+06	0	0	0	0	0	0	50143.6	54251.6	7558.45	0	0	0	0	0	0	111954	15.6138	15.7274	12.8841	0	0	0	0	0	0
sp|Q95M17|CHIA_BOVIN	Q95M17	CHIA_BOVIN	CHIA	472	Bos taurus OX=9913	Acidic mammalian chitinase	0	26145176	25487730	0	0	0	0	0	707269440	0	55392.3	53999.4	0	0	0	0	0	1.49845e+06	109392	0	15.7574	15.7207	0	0	0	0	0	20.515
sp|Q9BEG5|EDA_BOVIN	Q9BEG5	EDA_BOVIN	EDA	391	Bos taurus OX=9913	Ectodysplasin-A	2.14357e+06	20233510	19310442	0	0	0	0	0	0	5482.29	51748.1	49387.3	0	0	0	0	0	0	106618	12.4208	15.6592	15.5919	0	0	0	0	0	0
sp|P42916|CL43_BOVIN	P42916	CL43_BOVIN	CL43	321	Bos taurus OX=9913	Collectin-43	15230309	12021719	6890209	0	0	0	0	0	143222576	47446.4	37450.8	21464.8	0	0	0	0	0	446176	106362	15.534	15.1927	14.3898	0	0	0	0	0	18.7673
sp|Q2KJ83|CBPN_BOVIN	Q2KJ83	CBPN_BOVIN	CPN1	462	Bos taurus OX=9913	Carboxypeptidase N catalytic chain	5795713	29273614	13719898	3.52047e+06	0	0	0	0	0	12544.8	63362.8	29696.7	7620.06	0	0	0	0	0	105604	13.6149	15.9514	14.8581	12.8958	0	0	0	0	0
sp|Q32PJ2|APOA4_BOVIN	Q32PJ2	APOA4_BOVIN	APOA4	380	Bos taurus OX=9913	Apolipoprotein A-IV	12555059	19040888	7644568	3.46795e+06	0	0	0	0	512602464	33039.6	50107.6	20117.3	9126.2	0	0	0	0	1.34895e+06	103265	15.012	15.6128	14.2962	13.156	0	0	0	0	20.3634
sp|P06623|CN37_BOVIN	P06623	CN37_BOVIN	CNP	400	Bos taurus OX=9913	2',3'-cyclic-nucleotide 3'-phosphodiesterase	2.74727e+06	26227954	12136308	792724	0	0	0	0	0	6868.18	65569.9	30340.8	1981.81	0	0	0	0	0	102779	12.7459	16.0008	14.889	10.9533	0	0	0	0	0
sp|Q95LI2|VITRN_BOVIN	Q95LI2	VITRN_BOVIN	VIT	652	Bos taurus OX=9913	Vitrin	13617972	42841816	3.94338e+06	0	0	0	0	0	0	20886.5	65708.3	6048.13	0	0	0	0	0	0	92642.9	14.3503	16.0038	12.5625	0	0	0	0	0	0
sp|Q3T0S6|RL8_BOVIN	Q3T0S6	RL8_BOVIN	RPL8	257	Bos taurus OX=9913	60S ribosomal protein L8	2.94311e+06	12068725	4494903	1.63361e+06	0	0	0	0	0	11451.8	46960	17489.9	6356.47	0	0	0	0	0	75901.7	13.4834	15.5192	14.0943	12.6342	0	0	0	0	0
sp|P17453|BPI_BOVIN	P17453	BPI_BOVIN	BPI	482	Bos taurus OX=9913	Bactericidal permeability-increasing protein	0	2.77326e+06	33300546	22255494	0	0	0	0	0	0	5753.65	69088.3	46173.2	0	0	0	0	0	74841.9	0	12.4905	16.0762	15.4948	0	0	0	0	0
sp|O02659|MBL2_BOVIN	O02659	MBL2_BOVIN	MBL	249	Bos taurus OX=9913	Mannose-binding protein C	4.47257e+06	8681544	5126649	0	0	0	0	0	1063671940	17962.1	34865.6	20589	0	0	0	0	0	4.27177e+06	73416.7	14.1328	15.0896	14.3297	0	0	0	0	0	22.0264
sp|Q28178|TSP1_BOVIN	Q28178	TSP1_BOVIN	THBS1	1170	Bos taurus OX=9913	Thrombospondin-1	30870448	37818972	9681549	4316039	0	0	0	0	203226688	26385	32323.9	8274.83	3688.92	0	0	0	0	173698	66983.7	14.6875	14.9804	13.0147	11.8494	0	0	0	0	17.4062
sp|Q5E968|CATK_BOVIN	Q5E968	CATK_BOVIN	CTSK	329	Bos taurus OX=9913	Cathepsin K	0	2935371	17995762	36063568	82457256	0	0	0	0	0	8922.1	54698.4	109616	250630	0	0	0	0	63620.5	0	13.1233	15.7392	16.7421	17.9352	0	0	0	0
sp|P12799|FIBG_BOVIN	P12799	FIBG_BOVIN	FGG	444	Bos taurus OX=9913	Fibrinogen gamma-B chain	8911301	12459915	6.08131e+06	0	0	0	0	0	731352770	20070.5	28062.9	13696.7	0	0	0	0	0	1.64719e+06	61830	14.2929	14.7764	13.7416	0	0	0	0	0	20.6516
sp|Q17QH6|COL11_BOVIN	Q17QH6	COL11_BOVIN	COLEC11	267	Bos taurus OX=9913	Collectin-11	9178564	5916987	1350551	489013	0	0	0	0	0	34376.6	22161	5058.24	1831.51	0	0	0	0	0	61595.9	15.0692	14.4358	12.3047	10.8396	0	0	0	0	0
sp|Q2KJ51|ANGL4_BOVIN	Q2KJ51	ANGL4_BOVIN	ANGPTL4	410	Bos taurus OX=9913	Angiopoietin-related protein 4	6.04148e+06	12561864	2.62185e+06	0	0	0	0	0	0	14735.3	30638.7	6394.77	0	0	0	0	0	0	51768.8	13.8471	14.9031	12.6429	0	0	0	0	0	0
sp|P01267|THYG_BOVIN	P01267	THYG_BOVIN	TG	2769	Bos taurus OX=9913	Thyroglobulin	139244384	0	0	0	0	0	0	0	181039168	50286.9	0	0	0	0	0	0	0	65380.7	50286.9	15.6179	0	0	0	0	0	0	0	15.9966
sp|Q76BS1|HGF_BOVIN	Q76BS1	HGF_BOVIN	HGF	730	Bos taurus OX=9913	Hepatocyte growth factor	0	10495070	24921924	2579301	0	0	0	0	0	0	14376.8	34139.6	3533.29	0	0	0	0	0	48516.4	0	13.8116	15.0592	11.7872	0	0	0	0	0
sp|Q92176|COR1A_BOVIN	Q92176	COR1A_BOVIN	CORO1A	461	Bos taurus OX=9913	Coronin-1A	2.82917e+06	15416703	3311565	0	0	0	0	0	0	6137.02	33441.9	7183.44	0	0	0	0	0	0	46762.3	12.5836	15.0294	12.8107	0	0	0	0	0	0
sp|A1A4K5|ENPP2_BOVIN	A1A4K5	ENPP2_BOVIN	ENPP2	888	Bos taurus OX=9913	Ectonucleotide pyrophosphatase/phosphodiesterase family member 2	6568347	29202934	5247766	1.28989e+06	0	0	0	0	0	7396.79	32886.2	5909.65	1452.58	0	0	0	0	0	46192.6	12.8529	15.0052	12.5291	10.5054	0	0	0	0	0
sp|Q3MHY1|CSRP1_BOVIN	Q3MHY1	CSRP1_BOVIN	CSRP1	193	Bos taurus OX=9913	Cysteine and glycine-rich protein 1	1.3317e+06	6626397	884437	0	0	0	0	0	0	6900.02	34333.7	4582.57	0	0	0	0	0	0	45816.3	12.7526	15.0674	12.1623	0	0	0	0	0	0
sp|Q9BG79|SOST_BOVIN	Q9BG79	SOST_BOVIN	SOST	212	Bos taurus OX=9913	Sclerostin	0	6.35556e+06	3.01305e+06	0	0	0	0	0	0	0	29979	14212.5	0	0	0	0	0	0	44191.6	0	14.8717	13.795	0	0	0	0	0	0
sp|Q3MHN2|CO9_BOVIN	Q3MHN2	CO9_BOVIN	C9	548	Bos taurus OX=9913	Complement component C9	7726948	11812545	4.53758e+06	3.05775e+06	0	0	0	0	302632480	14100.3	21555.7	8280.26	5579.84	0	0	0	0	552249	43936.3	13.7835	14.3959	13.0156	12.4463	0	0	0	0	19.075
sp|P13384|IBP2_BOVIN	P13384	IBP2_BOVIN	IGFBP2	317	Bos taurus OX=9913	Insulin-like growth factor-binding protein 2	5.04964e+06	8559845	0	0	0	0	0	0	527054976	15929.5	27002.7	0	0	0	0	0	0	1.66263e+06	42932.1	13.9595	14.7209	0	0	0	0	0	0	20.665
sp|P02676|FIBB_BOVIN	P02676	FIBB_BOVIN	FGB	468	Bos taurus OX=9913	Fibrinogen beta chain	5868725	10531057	3658611	1.41518e+06	0	0	0	0	184539312	12540	22502.3	7817.54	3023.89	0	0	0	0	394315	42859.8	13.6144	14.4578	12.9327	11.5627	0	0	0	0	18.589
sp|P98140|FA12_BOVIN	P98140	FA12_BOVIN	F12	612	Bos taurus OX=9913	Coagulation factor XII	12407311	11508738	2092738	399247	0	0	0	0	2213242110	20273.4	18805.1	3419.51	652.364	0	0	0	0	3.61641e+06	42498	14.3074	14.1989	11.74	9.35174	0	0	0	0	21.7861
sp|Q29RQ1|CO7_BOVIN	Q29RQ1	CO7_BOVIN	C7	843	Bos taurus OX=9913	Complement component C7	8504716	18189246	8.33888e+06	4017462	0	0	0	0	206250256	10088.6	21576.8	9891.91	4765.67	0	0	0	0	244662	41557.3	13.3006	14.3973	13.2722	12.2188	0	0	0	0	17.9004
sp|Q28065|C4BPA_BOVIN	Q28065	C4BPA_BOVIN	C4BPA	610	Bos taurus OX=9913	C4b-binding protein alpha chain	8009128	11010220	5.85401e+06	2.20547e+06	0	0	0	0	267433376	13129.7	18049.5	9596.74	3615.53	0	0	0	0	438415	40776	13.6807	14.1398	13.2285	11.8204	0	0	0	0	18.7419
sp|Q24K22|HGFL_BOVIN	Q24K22	HGFL_BOVIN	MST1	712	Bos taurus OX=9913	Hepatocyte growth factor-like protein	12445797	16527086	0	786910	0	0	0	0	645876540	17480.1	23212.2	0	1105.21	0	0	0	0	907130	40692.3	14.0935	14.5027	0	10.1114	0	0	0	0	19.791
sp|P67808|YBOX1_BOVIN	P67808	YBOX1_BOVIN	YBX1	324	Bos taurus OX=9913	Y-box-binding protein 1	0	8614760	4.55691e+06	0	0	0	0	0	0	0	26588.8	14064.5	0	0	0	0	0	0	40653.3	0	14.6986	13.7799	0	0	0	0	0	0
sp|P02672|FIBA_BOVIN	P02672	FIBA_BOVIN	FGA	615	Bos taurus OX=9913	Fibrinogen alpha chain	8.25304e+06	11454139	4.91111e+06	0	0	0	0	0	866030400	13419.6	18624.6	7985.54	0	0	0	0	0	1.40818e+06	40029.7	13.7122	14.185	12.9634	0	0	0	0	0	20.4254
sp|Q9XTA3|MYOC_BOVIN	Q9XTA3	MYOC_BOVIN	MYOC	490	Bos taurus OX=9913	Myocilin	3.81664e+06	11814561	1842444	0	0	0	0	0	0	7789.05	24111.3	3760.09	0	0	0	0	0	0	35660.5	12.9274	14.5575	11.8769	0	0	0	0	0	0
sp|Q2TBI0|LBP_BOVIN	Q2TBI0	LBP_BOVIN	LBP	481	Bos taurus OX=9913	Lipopolysaccharide-binding protein	6993386	5985313	1.71067e+06	520960	0	0	0	0	595139010	14539.3	12443.5	3556.5	1083.08	0	0	0	0	1.2373e+06	30539.2	13.8278	13.6032	11.7966	10.0823	0	0	0	0	20.2388
sp|Q8MJG1|PSIP1_BOVIN	Q8MJG1	PSIP1_BOVIN	PSIP1	530	Bos taurus OX=9913	PC4 and SFRS1-interacting protein	3528920	11285916	812967	0	0	0	0	0	0	6658.34	21294.2	1533.9	0	0	0	0	0	0	29486.4	12.7012	14.3782	10.5839	0	0	0	0	0	0
sp|P23805|CONG_BOVIN	P23805	CONG_BOVIN	CGN1	371	Bos taurus OX=9913	Conglutinin	2.57873e+06	3.8904e+06	2.18731e+06	1099719	0	0	0	0	0	6950.75	10486.3	5895.71	2964.2	0	0	0	0	0	23332.7	12.7632	13.3563	12.5257	11.5339	0	0	0	0	0
sp|Q2KIG3|CBPB2_BOVIN	Q2KIG3	CBPB2_BOVIN	CPB2	423	Bos taurus OX=9913	Carboxypeptidase B2	2662986	4892168	2.06078e+06	1.03832e+06	0	0	0	0	919582530	6295.48	11565.4	4871.83	2454.65	0	0	0	0	2.17395e+06	22732.7	12.6203	13.4977	12.2505	11.2619	0	0	0	0	21.0519
sp|Q5NTB3|FA11_BOVIN	Q5NTB3	FA11_BOVIN	F11	625	Bos taurus OX=9913	Coagulation factor XI	4.36894e+06	4718558	3.09797e+06	0	0	0	0	0	182706112	6990.31	7549.69	4956.74	0	0	0	0	0	292330	19496.7	12.7713	12.8824	12.2755	0	0	0	0	0	18.1572
sp|Q5E958|RS8_BOVIN	Q5E958	RS8_BOVIN	RPS8	208	Bos taurus OX=9913	40S ribosomal protein S8	522744	1.60121e+06	1.77067e+06	0	0	0	0	0	0	2513.19	7698.12	8512.82	0	0	0	0	0	0	18724.1	11.2959	12.9105	13.0556	0	0	0	0	0	0
sp|P01888|B2MG_BOVIN	P01888	B2MG_BOVIN	B2M	118	Bos taurus OX=9913	Beta-2-microglobulin	1896512	0	0	0	0	0	0	0	160636368	16072.1	0	0	0	0	0	0	0	1.36133e+06	16072.1	13.9724	0	0	0	0	0	0	0	20.3766
sp|A6QLA0|NFX1_BOVIN	A6QLA0	NFX1_BOVIN	NFX1	1116	Bos taurus OX=9913	Transcriptional repressor NF-X1	0	6511281	10197726	0	0	0	0	0	0	0	5834.48	9137.75	0	0	0	0	0	0	14972.2	0	12.5106	13.1578	0	0	0	0	0	0
sp|A7E3W2|LG3BP_BOVIN	A7E3W2	LG3BP_BOVIN	LGALS3BP	555	Bos taurus OX=9913	Galectin-3-binding protein	2.29708e+06	2.42095e+06	3046972	3.89233e+06	0	0	0	0	0	4138.88	4362.07	5490.04	7013.21	0	0	0	0	0	13991	12.0154	12.0911	12.4229	12.7761	0	0	0	0	0
sp|P68103|EF1A1_BOVIN	P68103	EF1A1_BOVIN	EEF1A1	462	Bos taurus OX=9913	Elongation factor 1-alpha 1	2369035	4021671	0	0	0	0	0	0	0	5127.78	8704.92	0	0	0	0	0	0	0	13832.7	12.3244	13.0878	0	0	0	0	0	0	0
sp|P00745|PROC_BOVIN	P00745	PROC_BOVIN	PROC	456	Bos taurus OX=9913	Vitamin K-dependent protein C (Fragment)	1.94506e+06	3.4538e+06	0	0	0	0	0	0	0	4265.47	7574.11	0	0	0	0	0	0	0	11839.6	12.0588	12.8871	0	0	0	0	0	0	0
sp|P00432|CATA_BOVIN	P00432	CATA_BOVIN	CAT	527	Bos taurus OX=9913	Catalase	2618683	1953004	859501	0	0	0	0	0	0	4969.04	3705.89	1630.93	0	0	0	0	0	0	10305.9	12.279	11.856	10.6724	0	0	0	0	0	0
sp|P00741|FA9_BOVIN	P00741	FA9_BOVIN	F9	462	Bos taurus OX=9913	Coagulation factor IX	0	4.7073e+06	0	0	0	0	0	0	95897680	0	10189	0	0	0	0	0	0	207571	10189	0	13.3149	0	0	0	0	0	0	17.6633
sp|Q28019|LTBP2_BOVIN	Q28019	LTBP2_BOVIN	LTBP2	1842	Bos taurus OX=9913	Latent-transforming growth factor beta-binding protein 2	5044162	11295500	1795971	0	0	0	0	0	0	2738.42	6132.19	975.011	0	0	0	0	0	0	9845.62	11.4197	12.5824	9.93075	0	0	0	0	0	0
sp|A6QLZ7|CRLD2_BOVIN	A6QLZ7	CRLD2_BOVIN	CRISPLD2	496	Bos taurus OX=9913	Cysteine-rich secretory protein LCCL domain-containing 2	0	2.46062e+06	2297433	0	0	0	0	0	0	0	4960.92	4631.92	0	0	0	0	0	0	9592.84	0	12.2767	12.1777	0	0	0	0	0	0
sp|Q8MJ24|LOXL4_BOVIN	Q8MJ24	LOXL4_BOVIN	LOXL4	757	Bos taurus OX=9913	Lysyl oxidase homolog 4	864151	6106374	0	0	0	0	0	0	0	1141.55	8066.54	0	0	0	0	0	0	0	9208.09	10.158	12.9779	0	0	0	0	0	0	0
sp|G3MYZ3|AFAM_BOVIN	G3MYZ3	AFAM_BOVIN	AFM	604	Bos taurus OX=9913	Afamin	4.25693e+06	0	0	0	0	0	0	0	1429726210	7047.89	0	0	0	0	0	0	0	2.3671e+06	7047.89	12.7832	0	0	0	0	0	0	0	21.1747
sp|Q3MHL4|SAHH_BOVIN	Q3MHL4	SAHH_BOVIN	AHCY	432	Bos taurus OX=9913	Adenosylhomocysteinase	1.08897e+06	1.60348e+06	0	0	0	0	0	0	0	2520.77	3711.77	0	0	0	0	0	0	0	6232.54	11.3002	11.8583	0	0	0	0	0	0	0
sp|P02453|CO1A1_BOVIN	P02453	CO1A1_BOVIN	COL1A1	1463	Bos taurus OX=9913	Collagen alpha-1(I) chain	2.58414e+06	3.73508e+06	2545681	0	0	0	0	0	0	1766.33	2553.03	1740.04	0	0	0	0	0	0	6059.4	10.7874	11.3186	10.7657	0	0	0	0	0	0
sp|P80109|PHLD_BOVIN	P80109	PHLD_BOVIN	GPLD1	839	Bos taurus OX=9913	Phosphatidylinositol-glycan-specific phospholipase D	1.83949e+06	1.85765e+06	1.02957e+06	0	0	0	0	0	86428088	2192.47	2214.13	1227.14	0	0	0	0	0	103013	5633.75	11.099	11.1132	10.2623	0	0	0	0	0	16.6525
sp|P08169|MPRI_BOVIN	P08169	MPRI_BOVIN	IGF2R	2499	Bos taurus OX=9913	Cation-independent mannose-6-phosphate receptor	3.03018e+06	3953428	1.74193e+06	1.37583e+06	0	0	0	0	44042336	1212.56	1582	697.052	550.553	0	0	0	0	17624	3491.61	10.245	10.6284	9.44719	9.10736	0	0	0	0	14.1053
sp|P21782|PTN_BOVIN	P21782	PTN_BOVIN	PTN	168	Bos taurus OX=9913	Pleiotrophin	0	0	0	30859654	5.89685e+06	0	0	0	0	0	0	0	183688	35100.3	0	0	0	0	0	0	0	0	17.4869	15.0992	0	0	0	0
sp|P48035|FABP4_BOVIN	P48035	FABP4_BOVIN	FABP4	132	Bos taurus OX=9913	Fatty acid-binding protein, adipocyte	0	0	0	4334724	9819372	0	0	0	0	0	0	0	32838.8	74389.2	0	0	0	0	0	0	0	0	15.0032	16.1828	0	0	0	0
sp|P01035|CYTC_BOVIN	P01035	CYTC_BOVIN	CST3	148	Bos taurus OX=9913	Cystatin-C	0	0	0	0	30301528	0	0	0	183068064	0	0	0	0	204740	0	0	0	1.23695e+06	0	0	0	0	0	17.6434	0	0	0	20.2384
